# Aggresomes protect mRNA under stress in *Escherichia coli*

**DOI:** 10.1101/2024.04.27.591437

**Authors:** Linsen Pei, Yujia Xian, Xiaodan Yan, Charley Schaefer, Aisha H. Syeda, Jamieson A. L. Howard, Wei Zhang, Hebin Liao, Fan Bai, Mark C. Leake, Yingying Pu

**Affiliations:** The State Key Laboratory Breeding Base of Basic Science of Stomatology & Key Laboratory of Oral Biomedicine Ministry of Education, School & Hospital of Stomatology, Medical Research Institute, Wuhan University, China; Frontier Science Centre for Immunology and Metabolism, Wuhan University, China; School of Physics, Engineering and Technology, University of York, York, UK; Department of Biology, University of York, York, UK; Biomedical Pioneering Innovation Centre (BIOPIC), Peking-Tsinghua Center for Life Sciences (CLS), School of Life Sciences, Peking University, Beijing, China; State Key Laboratory of Metabolic Dysregulation & Prevention and Treatment of Esophageal Cancer, Biomedical Pioneering Innovation Center (BIOPIC), Peking University, Beijing, China; Peking University Beijing-Tianjin-Hebei Biomedical Pioneering Innovation Center, Tianjin, China; Department of Immunology, Hubei Province Key Laboratory of Allergy and Immunology, State Key Laboratory of Virology and Medical Research Institute, Wuhan University School of Basic Medical Sciences, China

## Abstract

Membraneless droplets formed through liquid-liquid phase separation of ribonucleoprotein particles contribute to mRNA storage in eukaryotic cells. How such aggresomes contribute to mRNA dynamics under stress, and their functional role, is less understood in bacteria. Here we used multiple approaches including live-cell imaging, polymer physics modelling and transcriptomics to show that prolonged stress leading to ATP depletion in *Escherichia coli* results in increased aggresome formation, compaction, and selective mRNA enrichment within these aggresomes. Longer transcripts accumulate more in aggresomes than in the cytosol.

Mass spectrometry and mutagenesis studies showed that mRNA ribonucleases are excluded from aggresomes due to electrostatic repulsion arising from their negative surface charges. Experiments with fluorescent reporters and disruption of aggresome formation showed that mRNA storage within aggresomes promoted rapid translation reactivation and associated with reduced lag phases during growth after stress removal. Our findings suggest that mRNA storage within aggresomes confers an advantage for bacterial survival and recovery from stress.
