## Supplementary Table for "Aggresomes protect mRNA under stress in *Escherichia coli*"

### Sheet: Supplementary table S1
Supplementary Table 1 | Aggresome Composition Analysis
The presence of small ribosome RNA in aggresomes:
RNA-seq data of 16s tRNA
ID	Agg_R1_Nor	Agg_R2_Nor	Agg_R3_Nor
rrsH	253703	243860	234481
rrsG	229681	218541	213704
rrsD	239223	226770	221611
rrsC	261080	248727	242081
rrsA	243309	232775	223819
rrsB	247402	237579	229197
rrsE	243947	233268	225875
The presence of initiator tRNA in aggresomes:
RNA-seq data of fmet-tRNA (fmt)
ID	Agg_R1_Nor	Agg_R2_Nor	Agg_R3_Nor
fmt	9.97012	11.7491	8.24011
The presence of small ribosome proteins in aggresomes:
Mass spectrometry data
ID	Agg_R1_Nor	Agg_R2_Nor
rpsC	55.2073	76.8223
rpsL	3.74287	2.61894
rpsP	17.7786	21.8245
rpsU	11.2286	8.72981
rpsT	16.8429	29.6814
rpsF	4.67858	8.72981
rpsG	38.3644	34.0463
rpsJ	43.0429	33.1733
rpsK	16.8429	18.3326
rpsM	37.4287	34.9192
rpsR	19.65	19.2056
rpsS	12.1643	13.0947
rpsB	38.3644	27.9354
rpsD	80.4716	76.8223
rpsE	46.7858	47.141
rpsH	3.74287	6.11087
rpsI	21.5215	18.3326
rpsO	6.55001	2.61894
rpsN	27.1358	18.3326
rpsQ	9.35716	6.98385
rpsA	47.7215	47.141
The presence of translation initiation factors in aggresomes:
Mass spectrometry data
ID	Agg_R1_Nor	Agg_R2_Nor
infA	0.935716	1.74596
infB	5.6143	6.11087
infC	1.87143	7.85683
tsf	9.35716	10.4758

### Sheet: Supplementary table S2
Supplementary Table 2 | Mobility analysis for single-molecule aggresome mRNA using mean square displacement analysis of single-molecule tracks acquiried for Slimfield imaging in live cells.
mRNA transcript gene	Cell strain name	Arsenite (30 min)		Arsenite (60 min)
		Mean diffusion coefficient (SE) µm2/s	Number of tracks	Mean diffusion coefficient (SE) µm2/s	Number of tracks
nuoJ	AS973	0.43 (0.06)	159	0.36 (0.06)	147
nlpE	AS974	0.46 (0.05)	174	0.57 (0.09)	88
glpK	AS975	0.72 (0.07)	180	0.64 (0.13)	49
mukF	AS976	0.84 (0.12)	129	0.57 (0.12)	53

### Sheet: Supplementary table S3
Supplementary Table 3 | Plasmids generated and DNA constructs used in this study.
Name	Description
pAS155	Single pepper aptamer cloned into SalI site of pBAD-cm
pAS156	pAS155 nuoJ
pAS158	pAS155 nlpE
pAS160	pAS155 glpK
pAS162	pAS155 mukF
pBAD-8pepper	8 x pepper cloned into Pbad-cm as a control for specific RNA imaging
pBAD-nuoJ-8pepper	8 x pepper fused mRNA cloned into pBAD-cm
pBAD-nlpE-8pepper
pBAD-glpK-8pepper
pBAD-mukF-8pepper
pBAD-dps-8pepper
pBAD-gppA-8pepper
pBAD-HokB	HokB cloned into pBAD-cm
pBAD-glpK-GFP	GFP-fused-GlpK cloned into pBAD-cm
pBAD-GFP	GFP cloned into pBAD-cm as a control of re-translation experiments
p15G-pORN-mCherry-empty	mCherry cloned into p15G backbone with native promoter of relative RNase
p15G-pRBN-mCherry-empty
p15G-pRNB-mCherry-empty
p15G-pORN-ORN-mCherry	mCherry-fused-RNase and mutants cloned into p15G backbone with native promoter
p15G-pRBN-RBN-mCherry
p15G-pRNB-RNB-mCherry
p15G-pORN-RNB-ME-mcherry
p15G-pORN-RBN-ME-mcherry
p15G-pORN-ORD-ME-mcherry
p15G-pORN-RNB-MO-mcherry
p15G-pORN-RBN-MO-mcherry
p15G-pORN-ORD-MO-mcherry
p15G-prnpA-rnpA-mCherry	mCherry-fused-rnpA cloned into p15G backbone with its native promoter as a control for the RNase exclusion experiment
pBAD-ORN-mCherry	mCherry-fused-RNase and mutants cloned into pBAD-cm backbone
pBAD-RNB-mCherry
pBAD-RBN-mCherry
pBAD-ORN-ME-mCherry
pBAD-RNB-ME-mCherry
pBAD-RBN-ME-mCherry
pBAD-ORN-MO-mCherry
pBAD-RNB-MO-mCherry
pBAD-RBN-MO-mCherry
RNA construct used for in vitro Slimfield imaging of Pepper RNA:HBC530 complex:
5'- Biotin-GAUCCCCAAUCGUGGCGUGUCGGCCUGCUUCGGCAGGCACUGGCGCCGGGAUC

### Sheet: Supplementary table S4
Supplementary Table 4 | PCR primers for plasmid construction and RT-qPCR primers used in this study
Primer Name	Sequence	Description
Clps-5-1F	ACTGGCTGGACTTTGATC	primers for RT-qPCR analysis
clps-5-1R	CACGTTCTACATCATAAG
clpS-ZF	GATATTAGTCAATGATGA
clpS-ZR	TCGGCGGTAAAGACTCCG
clpS-3-1F	GATGCTCGCTGTTCACTA
clpS-3-1R	GATGCTCATTCTCCCTCG
gltl-5-1F	GACTGGCACAGGCAGATG
gltl-5-1R	TTGGAGTAATCCTGCGAG
gltl-ZF	AGGGTGGCGATATCAAAG
gltl-ZR	GTCATCCATCATAAAGGC
gltl-3-1F	GAGGCCTACGGTTGTATG
gltl-3-1R	CATTTCGTCTGACAGTTC
talB-5-1F	CGGCAATGAAGCTGTATC
talB-5-1R	TCGCGTCCACGATCTGCT
talB-ZF	ATGCGCGTCTTTCCTATG
talB-ZR	TCAGGTTACAGTTGATGC
talB-3-1F	ATCGCACCGGCACTGCTG
talB-3-1R	TAGCAAACTTACGGATAC
16S-1 P1	TGATAAACTGGAGGAAGGTG
16S-1 P2	ACTACGACGCACTTTATGAG
nuoJ-Q1F	ACTGGGCGCTTACTTCGCCGG
nuoJ-Q1R	ACCACCAGCATGATGGCCGAC
nlpE-Q1F	ATGCCGCAAAGTTGGCGCGGCG
nlpE-Q1R	TGACTTTTCACCTTTGCTGTCGG
glpK-Q1F	ACGAACCAGCGTGAAACCAC
glpK-Q1R	ATGGTCGAGGATCCACTTCAC
mukF-Q1F	ATGGTGCGTCAACGTCTGCTG
mukF-Q1R	ATCACCGCCCTCTTCGGCGGC
pepper-F	CCCACGGAGGATCCCCAATCG
Pepper-R	CCCACGGAGGATCCCGGCGC
DPS-Q1F	ATTGATCTTTCTTTGATTACC
DPS-Q1R	ACGTTGTGGATGTCCAGCGGGT
gppA-Q1F	AGCGCGGTTGGCAATGTTTG
gppA-Q1R	AGTGGTGTGAGCAACGCCCTG
gmhA-Q1F	ATTGCGACGCTATGCACTTTG
gmhA-Q1R	ATCACGTTTGCAGAGTTACCGG
P15-JCF	tgacgtctaagaaaccattatta	Primers for the construction of vectors expressing relative RNase
P15-JCR	ttcgactgagcctttcgtttt
fabD-1029R	tgaagacgaaagggcctcgtg
fabD-1029F	aaaacgaaaggctcagtcgaa
mCherry-1029F	ATGGTGAGCAAGGGCGAGGAGG
mCherry-fabD-R	ttcgactgagcctttcgttttTTACTTGTACAGCTCGTCCATG
pRNB-1029F	cacgaggccctttcgtcttcaTTAACCAATGGGCTGACCGTC
pRNB-1029R	CCTCCTCGCCCTTGCTCACCATCGCGACCGGGCGCGCAATAATGC
pRBN-1029F	cacgaggccctttcgtcttcaTGCAGATCTTGCCATTCAATC
pRBN-1029R	CCTCCTCGCCCTTGCTCACCATAACGTTAAACACGGTGAAATCATTC
pORN-1029F	cacgaggccctttcgtcttcaTGGTCGCCCCTGATGGGCAAAAC
pORN-1029R	CCTCCTCGCCCTTGCTCACCATCAGCTTGATAAAATGCTCGCGGTAG
pRBN-empty-R	CCTCCTCGCCCTTGCTCACCATGAGTTCATCACGTTTCAAAAAAT
pRNB-empty-R	CCTCCTCGCCCTTGCTCACCATAATTGTCTATTTTGGTGGCCAT
pORN-empty-R	CCTCCTCGCCCTTGCTCACCATGCTATTTTCCACCCATTCACAG
pRNPA-rnpA-1202F	cacgaggccctttcgtcttcaACGCCGCATATTGGAAAATTTAATG
pRNPA-rnpA-1202R	CCTCCTCGCCCTTGCTCACCATGGACCCGCGAGCCAGGCGACAGTGGC
pBAD-8Pepper-F	CTAACAGGAGGAATTAACCATGCCCACGGAGGATCCCCAATC	Primers for the construction of vectors expressing pepper-fused RNA
Pepper-R	CCCACGGAGGATCCCGGCGC
pBAD-1123F	CATGGTTAATTCCTCCTGTTAG
pBAD-1123R	GCGCCGGGATCCTCCGTGGGTGAGTTTAAACGGTCTCCAG
pBAD-F	CATGGTTAATTCCTCCTGTTAG
pBAD-R	CCCACGGAGGATCCCCAATC
nuoJ-F	CTAACAGGAGGAATTAACCATGGAGTTCGCTTTTTATATCTGTGGCC
nuoJ-R	GATTGGGGATCCTCCGTGGGTCATGCGTGCTCCTCCGTTTTTCTTTTC
nlpE-F	CTAACAGGAGGAATTAACCATGGTGAAAAAAGCGATAGTGACAGCG
nlpE-R	GATTGGGGATCCTCCGTGGGTTACTGCCCCAAACTACTGCAATCC
glpK-F	CTAACAGGAGGAATTAACCATGACTGAAAAAAAATATATCGTTGCGC
glpk-R	GATTGGGGATCCTCCGTGGGTTATTCGTCGTGTTCTTCCCACGCC
mukF-F	CTAACAGGAGGAATTAACCATGAGTGAATTTTCCCAGACAGTCCCCG
mukF-R	GATTGGGGATCCTCCGTGGGTCAATATTTGTCGATGACATGCGCC
dps-F	CTAACAGGAGGAATTAACCATGAGTACCGCTAAATTAGTTAAATC
dps-R	GATTGGGGATCCTCCGTGGGTTATTCGATGTTAGACTCGATAAAC
gmhA-F	CTAACAGGAGGAATTAACCATGATGTACCAGGATCTTATTCGTAAC
gmhA-R	GATTGGGGATCCTCCGTGGGTTACTTAACCATCTCTTTTTC
